# Oxalotrophic bacteria in desert and drylands: Enzymatic pathways and Carbon sequestration

**DOI:** 10.1101/2025.02.10.637404

**Authors:** Arun N. Prasanna, Sabiha Parween, Katja Froehlich, Tanja Schmidt, Kirti Shekhawat, Durga D. Prabhu, Maged M. Saad, Heribert Hirt

## Abstract

Oxalotrophy refers to the ability of bacteria to utilize oxalate as a carbon and energy source. This is a critical process with significant implications for the global carbon cycle. Oxalate-degrading bacteria play a key role in carbon sequestration through the oxalate-carbonate pathway (OCP), contributing to stable inorganic carbon pools. In this study, we identified and cataloged 20 enzymes associated with various facets of oxalate metabolism to characterize the oxalotrophic potential of bacteria. Within this group, sets of enzymes were grouped into two functional categories in the context of carbon sequestration: a biomineralization toolkit for converting oxalate to inorganic carbon and an assimilation toolkit for incorporating oxalate into metabolic pathways such as amino acid biosynthesis and energy production. Using bioinformatic approaches, we analyzed a collection of 536 bacterial genomes from desert and dryland strains spanning 81 genera to identify oxalotrophs. To validate our findings, we tested several bacterial strains for growth on media supplemented with exogenous oxalate. Notably, while multiple bacterial strains grew on oxalate media, two Pseudomonas species, namely JZ043 and JZ097, failed to grow despite genomic predictions suggesting otherwise. Further investigation of these strains revealed several non-conservative amino acid substitutions in the glyoxylate carboligase enzyme (EC 4.1.1.47), a key player in oxalate metabolism, suggesting a potential link between these mutations and their inability to metabolize oxalate. Our findings highlight the significance of our approach for identifying oxalotrophic bacteria (OxB) and offer valuable insights into the molecular basis of oxalate metabolism.

**Graphical Abstract:** 
