## Additional Supplementary File 1 for "Oxalotrophic bacteria in desert and drylands: Enzymatic pathways and Carbon sequestration"

### Sheet: Additional_Supplementary_File1
D21_CODE	ANI_GENUS	COUNTRY	LOCATION
AK001	Isoptericola	Saudi Arabia	KAUST
AK002	Paenibacillus	Saudi Arabia	Thuwal
AK004	Pseudoalteromonas	Saudi Arabia	KAUST
AK009	Corynebacterium	Saudi Arabia	KAUST
AK010	Paenibacillus	Saudi Arabia	KAUST
AK011	Paenibacillus	Saudi Arabia	Thuwal
AK012	Halobacillus	Saudi Arabia	Thuwal
AK013	Bacillus	Saudi Arabia	Thuwal
AK014	Isoptericola	Saudi Arabia	KAUST
AK015	Virgibacillus	Saudi Arabia	KAUST
AK016	Halobacillus	Saudi Arabia	Thuwal
AK018	Isoptericola	Saudi Arabia	KAUST
AK022	Isoptericola	Saudi Arabia	KAUST
AK024	Halobacillus	Saudi Arabia	Thuwal
AK025	Halobacillus	Saudi Arabia	Thuwal
AK026	Bacillus	Saudi Arabia	KAUST
AK027	Isoptericola	Saudi Arabia	KAUST
AK028	Halobacillus	Saudi Arabia	Thuwal
AK030	Microbulbifer	Saudi Arabia	KAUST
AK031	Bacillus	Saudi Arabia	Thuwal
AK033	Bacillus	Saudi Arabia	KAUST
AK034	Kushneria	Saudi Arabia	Thuwal
AK035	Vibrio	Saudi Arabia	Thuwal
AK037	Pseudoalteromonas	Saudi Arabia	Thuwal
AK040	Vibrio	Saudi Arabia	Thuwal
AK046	Vibrio	Saudi Arabia	Thuwal
AK049	Kushneria	Saudi Arabia	Thuwal
AK052	Pseudoalteromonas	Saudi Arabia	Thuwal
AK053	Marinobacter	Saudi Arabia	Thuwal
AK054	Halobacillus	Saudi Arabia	Thuwal
AK056	Thalassospira	Saudi Arabia	KAUST
AK057	Cobetia	Saudi Arabia	Thuwal
AK061	Vibrio	Saudi Arabia	Thuwal
AK067	Vibrio	Saudi Arabia	Thuwal
AK068	Pseudoalteromonas	Saudi Arabia	Thuwal
AK070	Pseudoalteromonas	Saudi Arabia	Thuwal
AK072	Pseudoalteromonas	Saudi Arabia	Thuwal
AK073	Terasakiispira	Saudi Arabia	KAUST
AK074	Marinobacter	Saudi Arabia	Thuwal
AK077	Tritonibacter	Saudi Arabia	Thuwal
AK078	Vibrio	Saudi Arabia	Thuwal
AK089	Microbulbifer	Saudi Arabia	Thuwal
AK091	Demequina	Saudi Arabia	KAUST
AK094	Marinobacter	Saudi Arabia	Thuwal
AK097	Isoptericola	Saudi Arabia	Thuwal
AK102	Vibrio	Saudi Arabia	KAUST
AK103	Staphylococcus	Saudi Arabia	KAUST
AK106	Pseudomonas	Saudi Arabia	Thuwal
AK119	Marinomonas	Saudi Arabia	KAUST
AK121	Halobacillus	Saudi Arabia	Thuwal
AK124	Bacillus	Saudi Arabia	Thuwal
AK127	Bacillus	Saudi Arabia	Thuwal
AK128	Litchfieldia	Saudi Arabia	Thuwal
AK129	Bacillus	Saudi Arabia	Thuwal
AK130	Bacillus	Saudi Arabia	Thuwal
AK132	Litoreibacter	Saudi Arabia	KAUST
AK133	Pseudoalteromonas	Saudi Arabia	Thuwal
AK135	Kushneria	Saudi Arabia	Thuwal
AK138	Cobetia	Saudi Arabia	Thuwal
AK141	Pontibacillus	Saudi Arabia	Thuwal
AK143	Halobacillus	Saudi Arabia	Thuwal
AK146	Halobacillus	Saudi Arabia	Thuwal
AK148	Virgibacillus	Saudi Arabia	KAUST
AK150	Bacillus	Saudi Arabia	Thuwal
AK151	Halomonas	Saudi Arabia	KAUST
AK153	Halomonas	Saudi Arabia	Thuwal
AK154	Isoptericola	Saudi Arabia	KAUST
AK155	Acinetobacter	Saudi Arabia	KAUST
AK157	Isoptericola	Saudi Arabia	Thuwal
AK160	Isoptericola	Saudi Arabia	KAUST
AK161	Halobacillus	Saudi Arabia	Thuwal
AK164	Isoptericola	Saudi Arabia	Thuwal
AK165	Isoptericola	Saudi Arabia	KAUST
AK170	Vibrio	Saudi Arabia	Thuwal
AK171	Tritonibacter	Saudi Arabia	Thuwal
AK173	Halomonas	Saudi Arabia	KAUST
AK176	Isoptericola	Saudi Arabia	Thuwal
AK178	Kushneria	Saudi Arabia	Thuwal
AK180	Kushneria	Saudi Arabia	Thuwal
AK181	Pseudomonas	Saudi Arabia	Thuwal
AK183	Isoptericola	Saudi Arabia	Thuwal
AK186	Halobacillus	Saudi Arabia	Thuwal
AK189	Pseudoalteromonas	Saudi Arabia	Thuwal
AK191	Terasakiispira	Saudi Arabia	KAUST
AK193	Vibrio	Saudi Arabia	Thuwal
AK196	Halomonas	Saudi Arabia	Thuwal
AK197	Vibrio	Saudi Arabia	Thuwal
AK200	Martelella	Saudi Arabia	Thuwal
AK201	Isoptericola	Saudi Arabia	KAUST
AK204	Pseudoalteromonas	Saudi Arabia	Thuwal
AK205	Martelella	Saudi Arabia	KAUST
AK209	Tritonibacter	Saudi Arabia	KAUST
AK210	Isoptericola	Saudi Arabia	KAUST
AK213	Isoptericola	Saudi Arabia	Thuwal
AK216	Paenibacillus	Saudi Arabia	KAUST
AK218	Martelella	Saudi Arabia	KAUST
AK219	Paenibacillus	Saudi Arabia	Thuwal
AK220	Paenibacillus	Saudi Arabia	KAUST
AK222	Kushneria	Saudi Arabia	Thuwal
AK225	Marinomonas	Saudi Arabia	KAUST
AK226	Halobacillus	Saudi Arabia	Thuwal
AK230	Vibrio	Saudi Arabia	Thuwal
AK232	Halobacillus	Saudi Arabia	Thuwal
AK233	Halobacillus	Saudi Arabia	Thuwal
AK234	Tritonibacter	Saudi Arabia	KAUST
AK236	Alteromonas	Saudi Arabia	Thuwal
AK237	Alteromonas	Saudi Arabia	Thuwal
AK239	Martelella	Saudi Arabia	Thuwal
AK240	Martelella	Saudi Arabia	KAUST
AK243	Pseudoalteromonas	Saudi Arabia	Thuwal
AK245	Vibrio	Saudi Arabia	Thuwal
AK250	Martelella	Saudi Arabia	Thuwal
AK253	Kushneria	Saudi Arabia	Thuwal
AK255	Isoptericola	Saudi Arabia	KAUST
AK256	Halomonas	Saudi Arabia	KAUST
AK259	Vibrio	Saudi Arabia	KAUST
AK260	Pseudoalteromonas	Saudi Arabia	Thuwal
AK261	Poseidonocella	Saudi Arabia	KAUST
AK266	Kushneria	Saudi Arabia	Thuwal
AK268	Kushneria	Saudi Arabia	Thuwal
AK275	Kushneria	Saudi Arabia	Thuwal
AK277	Kushneria	Saudi Arabia	Thuwal
BMS001	Pseudomonas	Saudi Arabia	Al Ula
BMS002	Agrobacterium	Saudi Arabia	Al Ula
BMS003	Chryseobacterium	Saudi Arabia	Al Ula
BMS004	Chryseobacterium	Saudi Arabia	Al Ula
BMS005	Chryseobacterium	Saudi Arabia	Al Ula
BMS006	Chryseobacterium	Saudi Arabia	Al Ula
BMS007	Pseudomonas	Saudi Arabia	Al Ula
BMS008	Pseudomonas	Saudi Arabia	Al Ula
BMS009	Klebsiella	Saudi Arabia	Al Ula
BMS010	Pseudomonas	Saudi Arabia	Al Ula
BMS011	Agrobacterium	Saudi Arabia	Al Ula
BMS012	Pseudomonas	Saudi Arabia	Al Ula
BMS014	Pseudomonas	Saudi Arabia	Al Ula
BMS017	Pseudomonas	Saudi Arabia	Al Ula
BMS018	Klebsiella	Saudi Arabia	Al Ula
BMS019	Klebsiella	Saudi Arabia	Al Ula
BMS020	Klebsiella	Saudi Arabia	Al Ula
BMS022	Enterobacter	Saudi Arabia	Al Ula
BMS024	Enterobacter	Saudi Arabia	Al Ula
D1-1	Pseudomonas	Jordan	NA
D1-12	Bacillus	Jordan	DeadSea
D1-17	Arthrobacter	Jordan	NA
D1-2	Pseudomonas	Jordan	NA
D1-26	Pseudomonas	Jordan	DeadSea
D1-29	Pseudarthrobacter	Jordan	NA
D1-3	Pseudomonas	Jordan	NA
D1-35	Pseudomonas	Jordan	NA
D1-36	Pseudomonas	Jordan	NA
D1-6	Pseudomonas	Jordan	NA
D1-8	Pseudomonas	Jordan	DeadSea
D2-10	Arthrobacter	Jordan	NA
D2-11	Sinorhizobium	Jordan	NA
D2-18	Pseudomonas	Jordan	NA
D2-3	Pseudomonas	Jordan	NA
D2-30	Pseudomonas	Jordan	NA
D2-34	Pseudomonas	Jordan	DeadSea
D2-35	Pseudomonas	Jordan	DeadSea
D2-4	Pseudescherichia	Jordan	DeadSea
D2-5	Pseudomonas	Jordan	NA
D3-1	Pseudomonas	Jordan	NA
D3-10	Pseudomonas	Jordan	NA
D3-16	Pseudarthrobacter	Jordan	NA
D3-18	Paenarthrobacter	Jordan	NA
D3-27	Pseudomonas	Jordan	NA
D4-10	Pseudomonas	Jordan	NA
D4-14	Pseudomonas	Jordan	DeadSea
D4-18	Pseudomonas	Jordan	NA
D4-21	Pseudomonas	Jordan	NA
D4-22	Pantoea	Jordan	NA
D4-4	Pseudomonas	Jordan	DeadSea
D4-6	Pseudomonas	Jordan	DeadSea
IR002	Sinorhizobium	Saudi Arabia	Jizan
IR006	Pseudomonas	Saudi Arabia	Jizan
IR007	Pseudomonas	Saudi Arabia	Jizan
IR010	Microbacterium	Saudi Arabia	Jizan
IR022	Microbacterium	Saudi Arabia	Jizan
IR026	Bacillus	Saudi Arabia	Jizan
IR027	Serratia	Saudi Arabia	Jizan
IR051	Staphylococcus	Saudi Arabia	Jizan
IR052	Sinorhizobium	Saudi Arabia	Jizan
IR057	Serratia	Saudi Arabia	Jizan
IR059	Sinorhizobium	Saudi Arabia	Jizan
IR061	Microbacterium	Saudi Arabia	Jizan
IR066	Sinorhizobium	Saudi Arabia	Jizan
IR068	Brucella	Saudi Arabia	Jizan
IR071	Sinorhizobium	Saudi Arabia	Jizan
IR073	Brucella	Saudi Arabia	Jizan
JZ002	Pantoea	Saudi Arabia	Jizan
JZ004	Burkholderiaceae	Saudi Arabia	Jizan
JZ005	Cellulosimicrobium	Saudi Arabia	Jizan
JZ006	Pseudomonas	Saudi Arabia	Jizan
JZ007	Xylanimonas	Saudi Arabia	Jizan
JZ008	Priestia	Saudi Arabia	Jizan
JZ012	Arthrobacter	Saudi Arabia	Jizan
JZ016	Paenibacillus	Saudi Arabia	Jizan
JZ018	Cellulomonas	Saudi Arabia	Jizan
JZ020	Pseudomonas	Saudi Arabia	Jizan
JZ024	Pseudomonas	Saudi Arabia	Jizan
JZ028	Microbacterium	Saudi Arabia	Jizan
JZ029	Pantoea	Saudi Arabia	Jizan
JZ030	Xanthomonas	Saudi Arabia	Jizan
JZ031	Microbacterium	Saudi Arabia	Jizan
JZ032	Sinorhizobium	Saudi Arabia	Jizan
JZ033	Bacillus	Saudi Arabia	Jizan
JZ034	Bacillus	Saudi Arabia	Jizan
JZ035	Bacillus	Saudi Arabia	Jizan
JZ037	Microbacterium	Saudi Arabia	Jizan
JZ038	Cronobacter	Saudi Arabia	Jizan
JZ039	Bacillus	Saudi Arabia	Jizan
JZ042	Pseudomonas	Saudi Arabia	Jizan
JZ043	Pseudomonas	Saudi Arabia	Jizan
JZ060	Pseudomonas	Saudi Arabia	Jizan
JZ070	Bacillus	Saudi Arabia	Jizan
JZ071	Bacillus	Saudi Arabia	Jizan
JZ076	Bacillus	Saudi Arabia	Jizan
JZ078	Bacillus	Saudi Arabia	Jizan
JZ086	Rhizobium	Saudi Arabia	Jizan
JZ860	Pseudomonas	Saudi Arabia	Jizan
JZ091	Pseudomonas	Saudi Arabia	Jizan
JZ097	Pseudomonas	Saudi Arabia	Jizan
JZ1-107	Cupriavidus	Saudi Arabia	Jizan
JZ101	Microbacterium	Saudi Arabia	Jizan
JZ105	Bacillus	Saudi Arabia	Jizan
JZ107	Cupriavidus	Saudi Arabia	Jizan
JZ109	Bacillus	Saudi Arabia	Jizan
JZ114	Pseudomonas	Saudi Arabia	Jizan
JZ117	Cupriavidus	Saudi Arabia	Jizan
JZ134	Pseudomonas	Saudi Arabia	Jizan
JZ142	Bacillus	Saudi Arabia	Jizan
JZ30	Xanthomonas	Saudi Arabia	Jizan
K33	Sinorhizobium	Saudi Arabia	Thuwal
K39	Fulvimarina	Saudi Arabia	Thuwal
K4	Halomonas	Saudi Arabia	Thuwal
K7	Bacillus	Saudi Arabia	Thuwal
L111	Pseudomonas	UK	University farm Oxford Wytham
MDA001	Sphingobium	Saudi Arabia	Al Madinah
MDA003	Lysobacter	Saudi Arabia	Al Madinah
MDA007	Bacillus	Saudi Arabia	Al Madinah
MDA008	Mesorhizobium	Saudi Arabia	Al Madinah
MDA010	Paenibacillus	Saudi Arabia	Al Madinah
MDA012	Pseudomonas	Saudi Arabia	Al Madinah
MDA016	Mesorhizobium	Saudi Arabia	Al Madinah
MDA029	Robertmurraya	Saudi Arabia	Al Madinah
MDA032	Bacillus	Saudi Arabia	Al Madinah
MDA033	Bacillus	Saudi Arabia	Al Madinah
MDA034	Mesorhizobium	Saudi Arabia	Al Madinah
MDA036	Bacillus	Saudi Arabia	Al Madinah
MDA037	Sinomicrobium	Saudi Arabia	Al Madinah
MDA043	Bacillus	Saudi Arabia	Al Madinah
MDA044	Priestia	Saudi Arabia	Al Madinah
MDA046	Staphylococcus	Saudi Arabia	Al Madinah
MDA049	Bacillus	Saudi Arabia	Al Madinah
MDA052	Paenibacillus	Saudi Arabia	Al Madinah
MDA054	Pseudomonas	Saudi Arabia	Al Madinah
MDA058	Bacillus	Saudi Arabia	Al Madinah
MDA059	Cytobacillus	Saudi Arabia	Al Madinah
MDA060	Mesorhizobium	Saudi Arabia	Al Madinah
MDA063	Pseudomonas	Saudi Arabia	Al Madinah
MDA070	Bacillus	Saudi Arabia	Al Madinah
MDA071	Chryseobacterium	Saudi Arabia	Al Madinah
MDA072	Bacillus	Saudi Arabia	Al Madinah
MDA073	Paracoccus	Saudi Arabia	Al Madinah
MDA075	Bacillus	Saudi Arabia	Al Madinah
MDA079	Bacillus	Saudi Arabia	Al Madinah
MDA080	Bacillus	Saudi Arabia	Al Madinah
MDA083	Mesorhizobium	Saudi Arabia	Al Madinah
MDA084	Priestia	Saudi Arabia	Al Madinah
MDA085	Bacillus	Saudi Arabia	Al Madinah
MDA086	Cytobacillus	Saudi Arabia	Al Madinah
MDA089	Cytobacillus	Saudi Arabia	Al Madinah
MDA096	Acinetobacter	Saudi Arabia	Al Madinah
MDA108	Chitinophaga	Saudi Arabia	Al Madinah
MDA109	Micrococcus	Saudi Arabia	Al Madinah
MDA111	Agrobacterium	Saudi Arabia	Al Madinah
MDA117	Acinetobacter	Saudi Arabia	Al Madinah
MDA126	Bacillus	Saudi Arabia	Al Madinah
MDA129	Chitinophaga	Saudi Arabia	Al Madinah
MDA131	Mycolicibacterium	Saudi Arabia	Al Madinah
MDA132	Isoptericola	Saudi Arabia	Al Madinah
MDA138	Paenibacillus	Saudi Arabia	Al Madinah
MDA140	Mesorhizobium	Saudi Arabia	Al Madinah
MDA145	Microbacterium	Saudi Arabia	Al Madinah
MDA146	Phenylobacterium	Saudi Arabia	Al Madinah
MDA147	Pseudomonas	Saudi Arabia	Al Madinah
MDA148	Staphylococcus	Saudi Arabia	Al Madinah
MDA150	Nocardia	Saudi Arabia	Al Madinah
MDA152	Isoptericola	Saudi Arabia	Al Madinah
MDA153	Acinetobacter	Saudi Arabia	Al Madinah
MDA158	Lysobacter	Saudi Arabia	Al Madinah
MDA159	Sinorhizobium	Saudi Arabia	Al Madinah
MDA160	Pseudomonas	Saudi Arabia	Al Madinah
MDA161	Acinetobacter	Saudi Arabia	Al Madinah
MDA162	Mesorhizobium	Saudi Arabia	Al Madinah
MDA168	Lysobacter	Saudi Arabia	Al Madinah
MDA172	Sphingobium	Saudi Arabia	Al Madinah
MDA173	Sphingobium	Saudi Arabia	Al Madinah
MDA175	Neobacillus	Saudi Arabia	Al Madinah
MDA178	Nocardia	Saudi Arabia	Al Madinah
MDA179	Nocardia	Saudi Arabia	Al Madinah
MDA183	Sinorhizobium	Saudi Arabia	Al Madinah
MDA184	Cytobacillus	Saudi Arabia	Al Madinah
MDA185	Bacillus	Saudi Arabia	Al Madinah
MDA189	Lysinibacillus	Saudi Arabia	Al Madinah
MDA193	Cytobacillus	Saudi Arabia	Al Madinah
MDA194	Staphylococcus	Saudi Arabia	Al Madinah
MDA197	Cytobacillus	Saudi Arabia	Al Madinah
MDA199	Neobacillus	Saudi Arabia	Al Madinah
MDA212	Bacillus	Saudi Arabia	Al Madinah
MDA213	Mesorhizobium	Saudi Arabia	Al Madinah
MDA217	Cytobacillus	Saudi Arabia	Al Madinah
MDA219	Metabacillus	Saudi Arabia	Al Madinah
MDA221	Bacillus	Saudi Arabia	Al Madinah
MDA225	Novosphingobium	Saudi Arabia	Al Madinah
MDA230	Paenibacillus	Saudi Arabia	Al Madinah
MDA249	Microbacterium	Saudi Arabia	Al Madinah
MDA250	Cytobacillus	Saudi Arabia	Al Madinah
MDA253	Agrobacterium	Saudi Arabia	Al Madinah
MDA256	Sinorhizobium	Saudi Arabia	Al Madinah
MDA262	Paracoccus	Saudi Arabia	Al Madinah
MDA268	Acinetobacter	Saudi Arabia	Al Madinah
MDA270	Bacillus	Saudi Arabia	Al Madinah
MDA273	Acinetobacter	Saudi Arabia	Al Madinah
MDA274	Sphingobium	Saudi Arabia	Al Madinah
MDA276	Microbacterium	Saudi Arabia	Al Madinah
MDA279	Microbacterium	Saudi Arabia	Al Madinah
MDA281	Bacillus	Saudi Arabia	Al Madinah
MDA290	Mesorhizobium	Saudi Arabia	Al Madinah
MDA295	Lysobacter	Saudi Arabia	Al Madinah
MDA296	Roseibium	Saudi Arabia	Al Madinah
MDA298	Mesorhizobium	Saudi Arabia	Al Madinah
MDA302	Isoptericola	Saudi Arabia	Al Madinah
MDA304	Isoptericola	Saudi Arabia	Al Madinah
MDA309	Mesorhizobium	Saudi Arabia	Al Madinah
MDA312	Bacillus	Saudi Arabia	Al Madinah
MDA313	Mesorhizobium	Saudi Arabia	Al Madinah
MDA316	Acinetobacter	Saudi Arabia	Al Madinah
MDA322	Mycolicibacterium	Saudi Arabia	Al Madinah
MDA329	Mesorhizobium	Saudi Arabia	Al Madinah
MDA331	Nitratireductor	Saudi Arabia	Al Madinah
MDA342	Lysobacter	Saudi Arabia	Al Madinah
MDA349	Bacillus	Saudi Arabia	Al Madinah
MDA351	Microbacterium	Saudi Arabia	Al Madinah
MDA363	Mesorhizobium	Saudi Arabia	Al Madinah
MDA370	Chitinophaga	Saudi Arabia	Al Madinah
MDA371	Microbacterium	Saudi Arabia	Al Madinah
MDA373	Mesorhizobium	Saudi Arabia	Al Madinah
MDA376	Isoptericola	Saudi Arabia	Al Madinah
PK1-2	Bacillus	Pakistan	NA
PK1-3	Bacillus	Pakistan	NA
PK3-005	Pantoea	Pakistan	NA
PK3-037	Bacillus	Pakistan	NA
PK3-045	Bacillus	Pakistan	NA
PK3-056	Bacillus	Pakistan	NA
PK3-067	Bacillus	Pakistan	NA
PK3-109	Niallia	Pakistan	NA
PK3-130	Bacillus	Pakistan	NA
PK3-136	Bacillus	Pakistan	NA
PK3-137	Bacillus	Pakistan	NA
PK3-138	Niallia	Pakistan	NA
PK3-15	Niallia	Pakistan	NA
PK3-2	Niallia	Pakistan	NA
PK3-4	Niallia	Pakistan	NA
PK3-47	Niallia	Pakistan	NA
PK3-5	Mixta	Pakistan	NA
PK3-6	Pseudomonas	Pakistan	NA
PK3-68	Niallia	Pakistan	NA
PK3-9	Niallia	Pakistan	NA
PK3-96	Pseudomonas	Jordan	NA
PK5-004	Bacillus	Pakistan	NA
PK5-006	Bacillus	Pakistan	NA
PK5-009	Bacillus	Pakistan	NA
PK5-025	Priestia	Pakistan	NA
PK5-030	Priestia	Pakistan	NA
PK5-050	Bacillus	Pakistan	NA
PK5-115	Pseudomonas	Pakistan	NA
PK5-16	Bacillus	Pakistan	NA
PK5-17	Bacillus	Pakistan	NA
PK5-23	Pseudomonas	Pakistan	NA
PK5-26	Bacillus	Pakistan	NA
PK5-39	Bacillus	Pakistan	NA
PK5-52	Bacillus	Pakistan	NA
PK5-68	Bacillus	Pakistan	NA
PK6-013	Bacillus	Pakistan	NA
PK6-025	Bacillus	Pakistan	NA
PK6-026	Bacillus	Pakistan	NA
PK6-16	Bacillus	Pakistan	NA
PK7-12	Priestia	Pakistan	NA
PK7-22	Rhizobium	Pakistan	NA
PK9-022	Priestia	Pakistan	NA
R1-1	Pseudomonas	Jordan	NA
R1-10	Peribacillus	Jordan	NA
R1-13	Serratia	Jordan	NA
R1-15	Pseudomonas	Jordan	NA
R1-18	Pseudomonas	Jordan	NA
R1-3	Sinorhizobium	Jordan	NA
R1-6	Pseudomonas	Jordan	NA
R1-7	Brucella	Jordan	NA
R2-21	Paenibacillus	Jordan	NA
R2-23	Peribacillus	Jordan	NA
R3-41	Pseudomonas	Jordan	NA
R3-42	Siccibacter	Jordan	NA
R3-46	Siccibacter	Jordan	Rum
R3-48	Lelliottia	Jordan	Rum
R3-49	Siccibacter	Jordan	NA
R3-55	Paenarthrobacter	Jordan	NA
R3-56	Pseudomonas	Jordan	NA
R3-57	Pseudomonas	Jordan	NA
R3-58	Pseudomonas	Jordan	NA
R4-61	Pseudomonas	Jordan	Rum
R4-65	Pseudomonas	Jordan	Rum
R4-75	Pseudomonas	Jordan	NA
R4-76	Pseudomonas	Jordan	NA
R4-79	Pseudomonas	Jordan	NA
R4-81	Arthrobacter	Jordan	NA
R4-83	Pseudomonas	Jordan	NA
R4-84	Pseudomonas	Jordan	NA
SA-151	Olivibacter	Saudi Arabia	Jizan
SA023	Serratia	Saudi Arabia	Jizan
SA024	Williamsia	Saudi Arabia	Jizan
SA045	Bacillus	Saudi Arabia	Jizan
SA048	Pseudomonas	Saudi Arabia	Jizan
SA052	Pseudomonas	Saudi Arabia	Jizan
SA064	Brucella	Saudi Arabia	Jizan
SA065	Bacillus	Saudi Arabia	Jizan
SA070	Serratia	Saudi Arabia	Jizan
SA075A	Brucella	Saudi Arabia	Jizan
SA075R	Microbacterium	Saudi Arabia	Jizan
SA077	Brucella	Saudi Arabia	Jizan
SA078	Brucella	Saudi Arabia	Jizan
SA082	Bacillus	Saudi Arabia	Jizan
SA085	Brucella	Saudi Arabia	Jizan
SA087	Yokenella	Saudi Arabia	Jizan
SA088	Serratia	Saudi Arabia	Jizan
SA090	Paenibacillus	Saudi Arabia	Jizan
SA091	Bacillus	Saudi Arabia	Jizan
SA093	Serratia	Saudi Arabia	Jizan
SA097	Brucella	Saudi Arabia	Jizan
SA100	Plantibacter	Saudi Arabia	Jizan
SA111	Inquilinus	Saudi Arabia	Jizan
SA112	Rhizobium	Saudi Arabia	Jizan
SA116	Bacillus	Saudi Arabia	Jizan
SA119	Inquilinus	Saudi Arabia	Jizan
SA122	Bacillus	Saudi Arabia	Jizan
SA128	Inquilinus	Saudi Arabia	Jizan
SA140	Bacillus	Saudi Arabia	Jizan
SA142	Priestia	Saudi Arabia	Jizan
SA144	Bacillus	Saudi Arabia	Jizan
SA148	Brucella	Saudi Arabia	Jizan
SA149	Brucella	Saudi Arabia	Jizan
SA150	Olivibacter	Saudi Arabia	Jizan
SA155	Brucella	Saudi Arabia	Jizan
SA156	Microbacterium	Saudi Arabia	Jizan
SA158	Brucella	Saudi Arabia	Jizan
SA160	Brucella	Saudi Arabia	Jizan
SA163	Sinorhizobium	Saudi Arabia	Jizan
SA171	Xanthomonas	Saudi Arabia	Jizan
SA172	Xanthomonas	Saudi Arabia	Jizan
SA175	Mammaliicoccus	Saudi Arabia	Jizan
SA176	Xanthomonas	Saudi Arabia	Jizan
SA182	Pseudomonas	Saudi Arabia	Jizan
SA185	Yokenella	Saudi Arabia	Jizan
SA187	Enterobacter	Saudi Arabia	Jizan
SA188	Acinetobacter	Saudi Arabia	Jizan
SA190	Pseudomonas	Saudi Arabia	Jizan
SA195	Pseudomonas	Saudi Arabia	Jizan
SA197	Phytobacter	Saudi Arabia	Jizan
SA199	Brucella	Saudi Arabia	Jizan
SA213	Brucella	Saudi Arabia	Jizan
SA215	Staphylococcus	Saudi Arabia	Jizan
SA217	Staphylococcus	Saudi Arabia	Jizan
SA220	Rhizobium	Saudi Arabia	Jizan
SA224	Staphylococcus	Saudi Arabia	Jizan
SA227	Staphylococcus	Saudi Arabia	Jizan
SA233	Pseudomonas	Saudi Arabia	Jizan
SA235	Staphylococcus	Saudi Arabia	Jizan
SA240	Staphylococcus	Saudi Arabia	Jizan
SA243	Pseudomonas	Saudi Arabia	Jizan
SA244	Bacillus	Saudi Arabia	Jizan
SA246	Staphylococcus	Saudi Arabia	Jizan
SA279	Rhizobium	Saudi Arabia	Jizan
SA282	Rhizobium	Saudi Arabia	Jizan
SA283	Rhizobium	Saudi Arabia	Jizan
SA285	Rhizobium	Saudi Arabia	Jizan
SA287	Ralstonia	Saudi Arabia	Jizan
SA288	Ralstonia	Saudi Arabia	Jizan
SA289	Brucella	Saudi Arabia	Jizan
SA290	Ralstonia	Saudi Arabia	Jizan
SA292	Ralstonia	Saudi Arabia	Jizan
SA293	Pseudomonas	Saudi Arabia	Jizan
SA294	Pseudomonas	Saudi Arabia	Jizan
SA299	Bacillus	Saudi Arabia	Jizan
SA300	Pseudomonas	Saudi Arabia	Jizan
SA303	Pseudomonas	Saudi Arabia	Jizan
SA304	Staphylococcus	Saudi Arabia	Jizan
SA306	Ralstonia	Saudi Arabia	Jizan
SA308	Rhizobium	Saudi Arabia	Jizan
SA74	Pseudomonas	Saudi Arabia	Jizan
SBW25	Pseudomonas	UK	University farm Oxford Wytham
Z1-12	Pseudomonas	Jordan	NA
Z1-14	Pseudomonas	Jordan	NA
Z1-15	Arthrobacter	Jordan	NA
Z1-23	Pseudomonas	Jordan	Azraq
Z1-24	Pseudomonas	Jordan	NA
Z1-29	Pseudomonas	Jordan	NA
Z1-3	Pseudomonas	Jordan	Azraq
Z1-6	Pseudomonas	Jordan	NA
Z1-7	Pseudomonas	Jordan	Azraq
Z1-9	Pseudarthrobacter	Jordan	NA
Z2-11	Pseudomonas	Jordan	NA
Z2-12	Pseudomonas	Jordan	NA
Z2-18	Peribacillus	Jordan	Azraq
Z2-20	Pseudomonas	Jordan	NA
Z2-23	Pseudomonas	Jordan	Azraq
Z3-2	Paenibacillus	Jordan	NA
Z3-6	Pseudomonas	Jordan	NA
Z3-8	Pseudomonas	Jordan	NA
Z4-11	Pseudomonas	Jordan	Azraq
Z4-13	Pseudarthrobacter	Jordan	NA
Z4-16	Bacillus	Jordan	Azraq
Z4-20	Pseudomonas	Jordan	NA
Z4-24	Pseudomonas	Jordan	Azraq
Z4-7	Pseudomonas	Jordan	NA
Z5-13	Arthrobacter	Jordan	NA
Z5-15	Microbacterium	Jordan	NA
Z5-21	Staphylococcus	Jordan	NA
Z5-25	Pseudomonas	Jordan	Azraq
Z5-33	Pseudomonas	Jordan	Azraq
Z5-35	Pseudomonas	Jordan	NA
Z5-36	Pseudomonas	Jordan	NA
Z6-1	Pseudomonas	Jordan	Azraq
Z6-14	Pseudomonas	Jordan	NA
Z6-20	Pseudomonas	Jordan	NA
Z6-23	Pseudomonas	Jordan	NA
Z6-24	Paenibacillus	Jordan	NA
